# Unilateral cross-feeding constrains adaptive evolution, even in the producer without direct fitness effects

**DOI:** 10.64898/2026.03.31.715640

**Authors:** Zahraa Al-Tameemi, Thibault Rosazza, Alejandra Rodríguez-Verdugo

## Abstract

Cross-feeding interactions are pervasive in microbial communities and profoundly shape community structure, stability, and function. While previous studies have explored how cross-feeding affects evolvability, this work has predominantly focused on bidirectional mutualistic interactions in engineered auxotrophic systems where both partners reciprocally exchange essential metabolites. However, most metabolic interactions in natural microbial communities are unidirectional, with organisms feeding on the metabolic waste products of other species. Our study addresses this gap by examining how a unidirectional cross-feeding interaction affects the evolutionary dynamics of both the producer (*Acinetobacter johnsonii*) and consumer (*Pseudomonas putida*) over 800 generations of experimental evolution. We found that co-culture constrained adaptive evolution in both species. Co-cultures exhibited lower π_N_/π_S_ ratios (0.75 for *P. putida*; 1.04 for *A. johnsonii*) than monocultures (1.44 and 2.02, respectively) indicating stronger purifying selection against nonsynonymous mutations in the community context. Lineage tracking through whole genome sequencing of populations and clones revealed greater lineage diversity and complexity in monocultures, with more mutations showing significant parallelism across replicate populations. Additionally, *P. putida* evolved increased dependence on its partner; co-culture-evolved *P. putida* grew significantly worse than its ancestor when *A. johnsonii* was removed. These findings demonstrate that ecological interactions fundamentally reshape fitness landscapes and constrain adaptive evolution even when fitness benefits are unidirectional, with implications for understanding microbial community stability and predicting evolutionary dynamics in complex communities.
