## Supplementary material for "Unilateral cross-feeding constrains adaptive evolution, even in the producer without direct fitness effects": Table S2

### Sheet: Sheet1
Table S2: Pairwise comparisons of resource use traits across generations
Trait	CultureType	Population	Comparison	Estimate	SE	t_ratio	p_value	p_formatted	Significance
Half_Saturation_Constant	Coculture	Co-culture 1	Generation0 - Generation800	0.002553	0.001003	2.547	0.0131447	0.013	*
Max_Uptake_Rate	Coculture	Co-culture 1	Generation0 - Generation800	0.008669	0.004042	2.145	0.0355592	0.036	*
Yield	Coculture	Co-culture 1	Generation0 - Generation400	-0.004439	0.000726	-6.115	5.34e-08	< 0.001	***
Yield	Coculture	Co-culture 1	Generation0 - Generation800	-0.025557	0.000732	-34.904	3.83e-45	< 0.001	***
Yield	Coculture	Co-culture 1	Generation400 - Generation800	-0.021117	0.000684	-30.889	9.56e-42	< 0.001	***
Max_Growth_Rate	Coculture	Co-culture 1	Generation0 - Generation400	-0.000459	0.000103	-4.464	3.11e-05	< 0.001	***
Max_Growth_Rate	Coculture	Co-culture 1	Generation0 - Generation800	-0.003521	0.000104	-33.965	2.22e-44	< 0.001	***
Max_Growth_Rate	Coculture	Co-culture 1	Generation400 - Generation800	-0.003062	9.7e-05	-31.637	2.09e-42	< 0.001	***
Half_Saturation_Constant	Coculture	Co-culture 1	Generation0 - Generation400	0.001281	0.000994	1.288	0.202021	0.202	ns
Half_Saturation_Constant	Coculture	Co-culture 1	Generation400 - Generation800	0.001273	0.000936	1.36	0.178448	0.178	ns
Max_Uptake_Rate	Coculture	Co-culture 1	Generation0 - Generation400	0.002396	0.004008	0.598	0.551942	0.552	ns
Max_Uptake_Rate	Coculture	Co-culture 1	Generation400 - Generation800	0.006273	0.003774	1.662	0.10109	0.101	ns
Half_Saturation_Constant	Coculture	Co-culture 2	Generation0 - Generation800	0.002073	0.000894	2.319	0.0233543	0.023	*
Max_Uptake_Rate	Coculture	Co-culture 2	Generation0 - Generation800	0.007386	0.003647	2.025	0.0467152	0.047	*
Yield	Coculture	Co-culture 2	Generation0 - Generation400	-0.030125	0.002446	-12.318	4.33e-19	< 0.001	***
Yield	Coculture	Co-culture 2	Generation0 - Generation800	-0.021286	0.002405	-8.851	5.58e-13	< 0.001	***
Yield	Coculture	Co-culture 2	Generation400 - Generation800	0.008839	0.002263	3.906	0.00021587	< 0.001	***
Max_Growth_Rate	Coculture	Co-culture 2	Generation0 - Generation400	-0.004289	0.000364	-11.775	3.61e-18	< 0.001	***
Max_Growth_Rate	Coculture	Co-culture 2	Generation0 - Generation800	-0.002877	0.000358	-8.032	1.75e-11	< 0.001	***
Max_Growth_Rate	Coculture	Co-culture 2	Generation400 - Generation800	0.001412	0.000337	4.19	8.12e-05	< 0.001	***
Half_Saturation_Constant	Coculture	Co-culture 2	Generation0 - Generation400	0.001685	0.000909	1.854	0.068001	0.068	ns
Half_Saturation_Constant	Coculture	Co-culture 2	Generation400 - Generation800	0.000388	0.000841	0.461	0.646206	0.646	ns
Max_Uptake_Rate	Coculture	Co-culture 2	Generation0 - Generation400	0.006087	0.003708	1.641	0.105264	0.105	ns
Max_Uptake_Rate	Coculture	Co-culture 2	Generation400 - Generation800	0.001299	0.003431	0.379	0.706207	0.706	ns
Half_Saturation_Constant	Coculture	Co-culture 3	Generation0 - Generation800	0.002401	0.000925	2.595	0.0115394	0.012	*
Max_Uptake_Rate	Coculture	Co-culture 3	Generation0 - Generation800	0.008821	0.003852	2.29	0.0250968	0.025	*
Yield	Coculture	Co-culture 3	Generation400 - Generation800	-0.00806	0.002392	-3.369	0.00123837	0.001	**
Max_Uptake_Rate	Coculture	Co-culture 3	Generation0 - Generation400	0.013113	0.003917	3.348	0.00132271	0.001	**
Yield	Coculture	Co-culture 3	Generation0 - Generation400	-0.015898	0.002586	-6.148	4.47e-08	< 0.001	***
Yield	Coculture	Co-culture 3	Generation0 - Generation800	-0.023958	0.002543	-9.421	5.14e-14	< 0.001	***
Max_Growth_Rate	Coculture	Co-culture 3	Generation0 - Generation400	-0.001898	0.000369	-5.145	2.4e-06	< 0.001	***
Max_Growth_Rate	Coculture	Co-culture 3	Generation0 - Generation800	-0.003259	0.000363	-8.982	3.22e-13	< 0.001	***
Max_Growth_Rate	Coculture	Co-culture 3	Generation400 - Generation800	-0.001361	0.000341	-3.986	0.000164665	< 0.001	***
Half_Saturation_Constant	Coculture	Co-culture 3	Generation0 - Generation400	0.001712	0.000941	1.821	0.0730094	0.073	ns
Half_Saturation_Constant	Coculture	Co-culture 3	Generation400 - Generation800	0.000688	0.00087	0.791	0.431814	0.432	ns
Max_Uptake_Rate	Coculture	Co-culture 3	Generation400 - Generation800	-0.004293	0.003624	-1.184	0.240283	0.24	ns
Yield	Coculture	Co-culture 4	Generation0 - Generation400	-0.036914	0.000709	-52.091	8.6e-62	< 0.001	***
Yield	Coculture	Co-culture 4	Generation0 - Generation800	-0.037474	0.000709	-52.881	2.78e-62	< 0.001	***
Max_Growth_Rate	Coculture	Co-culture 4	Generation0 - Generation400	-0.005284	0.000103	-51.463	2.13e-61	< 0.001	***
Max_Growth_Rate	Coculture	Co-culture 4	Generation0 - Generation800	-0.005436	0.000103	-52.943	2.55e-62	< 0.001	***
Yield	Coculture	Co-culture 4	Generation400 - Generation800	-0.00056	0.000634	-0.883	0.379717	0.38	ns
Max_Growth_Rate	Coculture	Co-culture 4	Generation400 - Generation800	-0.000152	9.2e-05	-1.655	0.10197	0.102	ns
Half_Saturation_Constant	Coculture	Co-culture 4	Generation0 - Generation400	0.001063	0.000857	1.24	0.21883	0.219	ns
Half_Saturation_Constant	Coculture	Co-culture 4	Generation0 - Generation800	0.001274	0.000857	1.486	0.141431	0.141	ns
Half_Saturation_Constant	Coculture	Co-culture 4	Generation400 - Generation800	0.000211	0.000767	0.275	0.784039	0.784	ns
Max_Uptake_Rate	Coculture	Co-culture 4	Generation0 - Generation400	0.005014	0.003564	1.407	0.163571	0.164	ns
Max_Uptake_Rate	Coculture	Co-culture 4	Generation0 - Generation800	0.000581	0.003564	0.163	0.870843	0.871	ns
Max_Uptake_Rate	Coculture	Co-culture 4	Generation400 - Generation800	-0.004432	0.003188	-1.39	0.168463	0.168	ns
Half_Saturation_Constant	Coculture	Co-culture 5	Generation0 - Generation800	0.001893	0.00093	2.036	0.0452308	0.045	*
Max_Uptake_Rate	Coculture	Co-culture 5	Generation400 - Generation800	0.00939	0.003254	2.886	0.00509186	0.005	**
Yield	Coculture	Co-culture 5	Generation0 - Generation400	-0.026113	0.001201	-21.74	4.13e-34	< 0.001	***
Yield	Coculture	Co-culture 5	Generation0 - Generation800	-0.026676	0.001201	-22.209	1.03e-34	< 0.001	***
Max_Growth_Rate	Coculture	Co-culture 5	Generation0 - Generation400	-0.003787	0.000185	-20.519	1.7e-32	< 0.001	***
Max_Growth_Rate	Coculture	Co-culture 5	Generation0 - Generation800	-0.003174	0.000185	-17.2	9.55e-28	< 0.001	***
Max_Growth_Rate	Coculture	Co-culture 5	Generation400 - Generation800	0.000612	0.000167	3.673	0.000447064	< 0.001	***
Max_Uptake_Rate	Coculture	Co-culture 5	Generation0 - Generation800	0.0133	0.003601	3.693	0.000417837	< 0.001	***
Yield	Coculture	Co-culture 5	Generation400 - Generation800	-0.000563	0.001085	-0.519	0.605302	0.605	ns
Half_Saturation_Constant	Coculture	Co-culture 5	Generation0 - Generation400	0.000735	0.00093	0.79	0.431885	0.432	ns
Half_Saturation_Constant	Coculture	Co-culture 5	Generation400 - Generation800	0.001159	0.00084	1.379	0.171881	0.172	ns
Max_Uptake_Rate	Coculture	Co-culture 5	Generation0 - Generation400	0.00391	0.003601	1.086	0.281067	0.281	ns
Half_Saturation_Constant	Coculture	Co-culture 6	Generation0 - Generation800	0.001708	0.000837	2.041	0.0447148	0.045	*
Max_Uptake_Rate	Coculture	Co-culture 6	Generation0 - Generation400	0.007167	0.003509	2.042	0.044549	0.045	*
Max_Uptake_Rate	Coculture	Co-culture 6	Generation0 - Generation800	0.008021	0.003509	2.286	0.0250203	0.025	*
Yield	Coculture	Co-culture 6	Generation400 - Generation800	-0.005229	0.001942	-2.692	0.00871277	0.009	**
Yield	Coculture	Co-culture 6	Generation0 - Generation400	-0.018137	0.002172	-8.351	2.14e-12	< 0.001	***
Yield	Coculture	Co-culture 6	Generation0 - Generation800	-0.023366	0.002172	-10.759	5.27e-17	< 0.001	***
Max_Growth_Rate	Coculture	Co-culture 6	Generation0 - Generation400	-0.002444	0.000325	-7.526	8.28e-11	< 0.001	***
Max_Growth_Rate	Coculture	Co-culture 6	Generation0 - Generation800	-0.002996	0.000325	-9.226	4.41e-14	< 0.001	***
Max_Growth_Rate	Coculture	Co-culture 6	Generation400 - Generation800	-0.000552	0.00029	-1.9	0.0611229	0.061	ns
Half_Saturation_Constant	Coculture	Co-culture 6	Generation0 - Generation400	0.001269	0.000837	1.515	0.133808	0.134	ns
Half_Saturation_Constant	Coculture	Co-culture 6	Generation400 - Generation800	0.00044	0.000749	0.587	0.55864	0.559	ns
Max_Uptake_Rate	Coculture	Co-culture 6	Generation400 - Generation800	0.000854	0.003139	0.272	0.78618	0.786	ns
Yield	Monoculture	Pp1	Generation0 - Generation400	-0.034063	0.000845	-40.307	4.76e-53	< 0.001	***
Yield	Monoculture	Pp1	Generation0 - Generation800	-0.040244	0.000851	-47.294	3.99e-58	< 0.001	***
Yield	Monoculture	Pp1	Generation400 - Generation800	-0.00618	0.000762	-8.107	6.88e-12	< 0.001	***
Max_Growth_Rate	Monoculture	Pp1	Generation0 - Generation400	-0.004988	0.000128	-38.883	6.47e-52	< 0.001	***
Max_Growth_Rate	Monoculture	Pp1	Generation0 - Generation800	-0.005781	0.000129	-44.757	2.28e-56	< 0.001	***
Max_Growth_Rate	Monoculture	Pp1	Generation400 - Generation800	-0.000793	0.000116	-6.853	1.66e-09	< 0.001	***
Half_Saturation_Constant	Monoculture	Pp1	Generation0 - Generation400	-0.001504	0.000991	-1.517	0.133302	0.133	ns
Half_Saturation_Constant	Monoculture	Pp1	Generation0 - Generation800	-0.000215	0.000998	-0.215	0.830019	0.83	ns
Half_Saturation_Constant	Monoculture	Pp1	Generation400 - Generation800	0.001289	0.000894	1.442	0.153498	0.153	ns
Max_Uptake_Rate	Monoculture	Pp1	Generation0 - Generation400	-0.005775	0.004052	-1.425	0.158155	0.158	ns
Max_Uptake_Rate	Monoculture	Pp1	Generation0 - Generation800	-0.002933	0.00408	-0.719	0.474446	0.474	ns
Max_Uptake_Rate	Monoculture	Pp1	Generation400 - Generation800	0.002843	0.003655	0.778	0.439167	0.439	ns
Max_Growth_Rate	Monoculture	Pp2	Generation400 - Generation800	-0.000168	8.4e-05	-2.005	0.0485301	0.049	*
Max_Uptake_Rate	Monoculture	Pp2	Generation400 - Generation800	0.008659	0.003709	2.335	0.0221635	0.022	*
Yield	Monoculture	Pp2	Generation0 - Generation400	-0.029557	0.000704	-41.987	7.97e-55	< 0.001	***
Yield	Monoculture	Pp2	Generation0 - Generation800	-0.032926	0.000704	-46.773	2.67e-58	< 0.001	***
Yield	Monoculture	Pp2	Generation400 - Generation800	-0.003369	0.00063	-5.351	8.74e-07	< 0.001	***
Max_Growth_Rate	Monoculture	Pp2	Generation0 - Generation400	-0.004524	9.4e-05	-48.28	2.51e-59	< 0.001	***
Max_Growth_Rate	Monoculture	Pp2	Generation0 - Generation800	-0.004692	9.4e-05	-50.073	1.65e-60	< 0.001	***
Half_Saturation_Constant	Monoculture	Pp2	Generation0 - Generation400	0.000644	0.000929	0.693	0.490193	0.49	ns
Half_Saturation_Constant	Monoculture	Pp2	Generation0 - Generation800	0.000925	0.000929	0.996	0.3225	0.322	ns
Half_Saturation_Constant	Monoculture	Pp2	Generation400 - Generation800	0.000281	0.000831	0.338	0.736206	0.736	ns
Max_Uptake_Rate	Monoculture	Pp2	Generation0 - Generation400	-0.005474	0.004146	-1.32	0.190669	0.191	ns
Max_Uptake_Rate	Monoculture	Pp2	Generation0 - Generation800	0.003185	0.004146	0.768	0.444812	0.445	ns
Max_Uptake_Rate	Monoculture	Pp3	Generation0 - Generation800	-0.010879	0.003859	-2.819	0.00627486	0.006	**
Yield	Monoculture	Pp3	Generation0 - Generation400	-0.037341	0.000777	-48.087	8.45e-55	< 0.001	***
Yield	Monoculture	Pp3	Generation0 - Generation800	-0.047367	0.000803	-58.985	8.92e-61	< 0.001	***
Yield	Monoculture	Pp3	Generation400 - Generation800	-0.010026	0.000738	-13.588	3.48e-21	< 0.001	***
Max_Growth_Rate	Monoculture	Pp3	Generation0 - Generation400	-0.005088	8.3e-05	-61.023	8.93e-62	< 0.001	***
Max_Growth_Rate	Monoculture	Pp3	Generation0 - Generation800	-0.006478	8.6e-05	-75.129	6.47e-68	< 0.001	***
Max_Growth_Rate	Monoculture	Pp3	Generation400 - Generation800	-0.00139	7.9e-05	-17.546	3.85e-27	< 0.001	***
Max_Uptake_Rate	Monoculture	Pp3	Generation400 - Generation800	-0.015129	0.003545	-4.267	6.18e-05	< 0.001	***
Half_Saturation_Constant	Monoculture	Pp3	Generation0 - Generation400	0.000703	0.001162	0.605	0.547149	0.547	ns
Half_Saturation_Constant	Monoculture	Pp3	Generation0 - Generation800	0.000149	0.001202	0.124	0.90161	0.902	ns
Half_Saturation_Constant	Monoculture	Pp3	Generation400 - Generation800	-0.000554	0.001104	-0.502	0.617465	0.617	ns
Max_Uptake_Rate	Monoculture	Pp3	Generation0 - Generation400	0.00425	0.003731	1.139	0.258639	0.259	ns
Half_Saturation_Constant	Monoculture	Pp4	Generation0 - Generation800	-0.001983	0.000976	-2.031	0.0457108	0.046	*
Yield	Monoculture	Pp4	Generation0 - Generation400	-0.034961	0.001308	-26.739	2.1e-40	< 0.001	***
Yield	Monoculture	Pp4	Generation0 - Generation800	-0.041421	0.001299	-31.897	9.38e-46	< 0.001	***
Yield	Monoculture	Pp4	Generation400 - Generation800	-0.00646	0.001171	-5.515	4.62e-07	< 0.001	***
Max_Growth_Rate	Monoculture	Pp4	Generation0 - Generation400	-0.004945	0.000124	-39.92	9.58e-53	< 0.001	***
Max_Growth_Rate	Monoculture	Pp4	Generation0 - Generation800	-0.005068	0.000123	-41.192	9.8e-54	< 0.001	***
Half_Saturation_Constant	Monoculture	Pp4	Generation400 - Generation800	-0.003154	0.00088	-3.583	0.000596987	< 0.001	***
Max_Growth_Rate	Monoculture	Pp4	Generation400 - Generation800	-0.000123	0.000111	-1.106	0.272193	0.272	ns
Half_Saturation_Constant	Monoculture	Pp4	Generation0 - Generation400	0.001172	0.000983	1.193	0.236717	0.237	ns
Max_Uptake_Rate	Monoculture	Pp4	Generation0 - Generation400	0.004793	0.003647	1.314	0.192769	0.193	ns
Max_Uptake_Rate	Monoculture	Pp4	Generation0 - Generation800	-0.000415	0.003622	-0.115	0.909083	0.909	ns
Max_Uptake_Rate	Monoculture	Pp4	Generation400 - Generation800	-0.005208	0.003268	-1.594	0.115151	0.115	ns
Max_Growth_Rate	Monoculture	Pp6	Generation400 - Generation800	-0.000215	9.1e-05	-2.374	0.0200997	0.02	*
Yield	Monoculture	Pp6	Generation0 - Generation400	-0.033097	0.000755	-43.827	1.06e-55	< 0.001	***
Yield	Monoculture	Pp6	Generation0 - Generation800	-0.034342	0.00076	-45.167	1.17e-56	< 0.001	***
Max_Growth_Rate	Monoculture	Pp6	Generation0 - Generation400	-0.00478	0.0001	-47.645	2.32e-58	< 0.001	***
Max_Growth_Rate	Monoculture	Pp6	Generation0 - Generation800	-0.004995	0.000101	-49.447	1.51e-59	< 0.001	***
Yield	Monoculture	Pp6	Generation400 - Generation800	-0.001246	0.000681	-1.829	0.0713733	0.071	ns
Half_Saturation_Constant	Monoculture	Pp6	Generation0 - Generation400	-0.000261	0.000931	-0.28	0.780373	0.78	ns
Half_Saturation_Constant	Monoculture	Pp6	Generation0 - Generation800	0.000631	0.000938	0.673	0.503218	0.503	ns
Half_Saturation_Constant	Monoculture	Pp6	Generation400 - Generation800	0.000891	0.00084	1.061	0.292074	0.292	ns
Max_Uptake_Rate	Monoculture	Pp6	Generation0 - Generation400	-0.001603	0.003607	-0.444	0.658104	0.658	ns
Max_Uptake_Rate	Monoculture	Pp6	Generation0 - Generation800	-0.000556	0.003632	-0.153	0.878687	0.879	ns
Max_Uptake_Rate	Monoculture	Pp6	Generation400 - Generation800	0.001046	0.003254	0.322	0.748671	0.749	ns
